# Time-resolved growth of diverse human-associated Akkermansia on human milk oligosaccharides

**DOI:** 10.1101/2025.07.07.663590

**Authors:** Ashwana D. Fricker, Abigail L. Barnes, Arno Henzi, Luis E. Duran, Gilberto E. Flores

## Abstract

The infant gut microbiota is strongly influenced by human milk oligosaccharides (HMOs), a set of glycans that comprise a large constituent of milk and reach the large intestine intact. During growth on HMOs, bacteria produce beneficial metabolites including short chain fatty acids (SCFAs) that are important for host health. Select gut microorganisms have unique sets of enzymes capable of catabolizing distinct HMOs leading to host-specific differences in glycan access, and ultimately differences in SCFA production. Here we cultivated three species of human-associated *Akkermansia,* an early life commensal that is correlated with a healthy metabolic status in adults, on five individual HMOs in two different media backgrounds. Analysis of growth rates, growth yield, metabolic output, and individual HMO consumption through time revealed differences across species that was influenced by growth media. Most notably, *A. biwaensis* CSUN-19 has robust growth in both media backgrounds paired with nearly complete degradation of all HMOs. Across all conditions, overall SCFA production was generally commensurate with growth, but most strikingly, A. *muciniphila* MucT and A. *biwaensis* CSUN-19 produced succinate only when grown in the presence of N-acetyl glucosamine, but not with mucin. The third organism tested, *A. massiliensis* CSUN-17 had weaker growth, lower degradation of HMOs, but higher production of propionate in media containing N-acetyl glucosamine. Interactions between *Akkermansia* and HMOs can influence colonization of other early life commensals, potentially influencing health outcomes throughout life. This study highlights the importance of characterizing growth of individual *Akkermansia* species on distinct HMO leading to fermentation into organic acids.

**IMPORTANCE:** *Akkermansia* are a widely distributed bacterial genus found in the healthy human gut that are capable of degrading host-produced glycans including human milk oligosaccharides (HMOs). Previous end-point experiments demonstrated varying degradation efficiencies across *Akkermansia* species with *A.biwaensis* displaying enhanced growth on multiple HMOs. However, the temporal dynamics and growth preferences when offered substrate choice across the lineage are unknown. Here, we characterized the temporal growth dynamics, HMO catabolism, and metabolic output of three *Akkermansia* species across five HMOs and two media backgrounds. Specifically, we demonstrate that one species, *A. biwaensis* CSUN-19, has robust growth independent of media background with nearly complete degradation of all HMOs tested. Overall, the species-, HMO-, and media-specific response of *Akkermansia* may impact the colonization success of each species, ultimately influencing host-microbe and microbe-microbe interactions in the developing infant gut microbiome.
