## Supplementary material for "Time-resolved growth of diverse human-associated Akkermansia on human milk oligosaccharides": Supp Tables 1 and 2

### Sheet: Supp Table 1
Supp Table 1.	Carbon sources used in the experiment.
Label	Mucin Conditions	GlcNAc Conditions
Control	0.4 % mucin	8 mM GlcNAc + 4 mM glucose
2’FL	0.4 % mucin + 4 mM 2’-FL	8 mM GlcNAc + 4 mM 2’-FL
3FL	0.4 % mucin + 4 mM 3-FL	8 mM GlcNAc + 4 mM 3-FL
6’SL	0.4 % mucin + 4 mM 6’-SL	8 mM GlcNAc + 4 mM 6’-SL
LNT	0.4 % mucin + 4 mM LNT	8 mM GlcNAc + 4 mM LNT
LNnT	0.4 % mucin + 4 mM LNnT	8 mM GlcNAc + 4 mM LNnT
Lactose	0.4 % mucin + 4 mM lactose	8 mM GlcNAc + 4 mM lactose

### Sheet: Supp Table 2
Supplementary Table 2.	List of chemicals used for HMO and metabolite standard curves
Compound	Supplier	Lot/Batch Number	Purity	Catalog/Product Number
Lacto-N-biose (LNB)	Biosynth Carbosynth	OL017071901	min 90%	OL01707
N-Acetyl-D-mannosamine	Sigma-Aldrich	BCCJ4608	>98%	A8176
N-acetyllactosamine (synthetic)	Sigma-Aldrich	BCCG0659	>98%	A7791
3'-Sialyllactose (3SL) sodium salt	DSM- Glycom	DK21294101	0.952	5016567
Lacto-N-triose II (LNT-II)	DSM- Glycom	D_LNTII_NR_2022_1_FD_20	0.932	N/A
Lacto-N-triose I (LNT-I)	Glycom	NK2019-81-9	0.877	7B15
6'-Sialyllactose (6SL) sodium salt	Glycare- Glycom	19487101	0.988	3070701021
Difucosyllactose (DFL)	DSM- Glycom	D_DFL_EP_2021_4_CRYST_10	0.8311	N/A
Lacto-N-tetraose (LNT)	Glycare- Glycom	19242101	0.8662	3050501021
Lacto-N-neotetraose (LNnT)	Glycare- Glycom	20135001	0.994	3020401010
3-Fucosyllactose (3FL)	Glycare- Glycom	20193201	0.924	N/A
2-Fucosyllactose (2FL)	Glycare- Glycom	DK22091001	0.966	5016552
Lacto-N-fucopentaose (LNFP-I)	DSM- Glycom	D_LNFPI_EP_2021_6_FD_1	0.8978	N/A
Lacto-N-fucopentaose II (LNFP-II)	DSM- Glycom	D_LNFPII_GEMO_2022_29_DSP_7	0.883	N/A
Lacto-N-difucohexaose I (LNDFH-I)	DSM- Glycom	D_LNDFHI_EP_2020_14_FD_3	0.7784	N/A
para-Lacto-N-neohexaose (pLNnH)	DSM- Glycom	NK230-57	0.884	N/A
Lactose (anhydrous)	Sigma-Aldrich	LRAD4260	0.998	PHR1025-1G
Propylene Glycol	Sigma-Aldrich	LRAD4829	0.996	PHR1051-1.5G
Glacial acetic acid	Sigma-Aldrich	LRAD1880	0.997	PHR1748-3X1.5ML
Butryate	Sigma-Aldrich	BCBV4465	0.996	19215-5ML
Propionate	Sigma-Aldrich	BCCF9236	0.995	94425-5ML-F
Succinate	Sigma-Aldrich	LRAD3415	0.99	PHR1418-1G
Lactic Acid	Sigma-Aldrich	LRAD2342	0.887	PHR1748-3X1.5ML
D (+) galactose	Sigma-Aldrich	SLBN8650V	0.99	G0750-100G
N-acetly-D-galactosamine	AmBeed	A455761-QB1	0.95	A455761-10g
N-acetly-D-glucosamine	Sigma-Aldrich	SLCN3696	0.99	A3286-100G
Sialic Acid (N-acetlyneuraminic acid)	Synquest Laboratories	17011	0.97	4112-1-X2
L-fucose	Acros Organics	A0368262	0.98	F2252-5G
D (+) glucose	Sigma-Aldrich	SLCQ7126	0.995	G8270-1KG
Glycerol	Fischer	214535	0.99	BP229-1
propylene glycol	Sigma-Aldrich	LRAD4829	0.996	PHR1051-1.56
sulfuric acid concentrate	Sigma-Aldrich Supelco.	102697972	0.1 M	68279-1L
